# Human motor neurons are rare and can be transcriptomically divided into known subtypes

**DOI:** 10.1101/2023.04.05.535689

**Authors:** Olivia Gautier, Jacob A. Blum, James Maksymetz, Derek Chen, Christoph Schweingruber, Irene Mei, Anita Hermann, David H. Hackos, Eva Hedlund, John Ravits, Aaron D. Gitler

## Abstract

We performed single-nucleus RNA-sequencing on adult human spinal cord using a neuronal nuclei enrichment strategy. We obtained transcriptomic profiles of >14,000 spinal neurons, including a small population of motor neurons that shares similarities with mouse motor neurons and can be subdivided into alpha and gamma subtypes. We sought to compare our results to those from a recent study by Yadav and colleagues, which provides a single-nucleus transcriptomic atlas of the human spinal cord. While most neuronal nuclei from both studies share similar features, our results from motor neurons differ substantially. We reanalyzed their RNA-sequencing data and provide evidence that the authors incorrectly identified cholinergic cellular debris as motor neuron nuclei in their dataset, raising doubts about their conclusions regarding motor neurons. Our findings underscore the challenges associated with transcriptionally profiling motor neurons from the spinal cord because of their rarity. We propose specific enrichment strategies and recommend important quality control measures for future transcriptional profiling studies involving human spinal cord tissue and rare cell types.
