## Supplemental Table S4 for "Human motor neurons are rare and can be transcriptomically divided into known subtypes"

	p_val	avg_log2FC	pct.1	pct.2	p_val_adj
MEG3	9.78208225894581e-15	-1.09759671694419	0.028	0.8	2.17533945274437e-10
LINC00937	3.38707278392991e-14	-1.29817369528007	0.052	0.83	7.53217245690334e-10
FAM85B	8.97952974852786e-13	-1.36054526161265	0.064	0.859	1.99686782547763e-08
CABIN1	1.18438661392381e-12	-0.591499029731966	0.063	0.744	2.63383895204377e-08
MIAT	3.02363939926016e-12	-1.25749625246678	0.056	0.847	6.72396929607474e-08
DIRC3	3.66563994132665e-12	-0.991628429473609	0.039	0.649	8.15165010152221e-08
FAM66D	9.18457978199058e-12	-1.21608320610181	0.068	0.833	2.04246685191907e-07
MIR29B2CHG	1.86777806686386e-11	-1.01058617510055	0.073	0.841	4.15356486509186e-07
MIR124-2HG	9.2957409528408e-11	-0.889098779394158	0.023	0.673	2.06718687309274e-06
FAM66C	9.2957409528408e-11	-0.611405626115112	0.035	0.629	2.06718687309274e-06
MEG8	1.03134094606794e-10	-1.58763983972578	0.126	0.898	2.29349599586588e-06
LINC00513	2.12850282028118e-10	-1.52075779431739	0.077	0.827	4.73336457174128e-06
LINC00632	3.10779571165781e-10	-1.7400662591371	0.109	0.898	6.91111610358465e-06
LINC02210-CRHR1	7.08837911713429e-10	-0.695350133102727	0.038	0.655	1.57631374806832e-05
LINC01933	1.6214210105931e-09	-1.02704378019519	0.026	0.625	3.60571604335693e-05
CASC15	1.6214210105931e-09	-0.642111644645664	0.029	0.625	3.60571604335693e-05
NUP50-DT	1.6214210105931e-09	-0.369275629453756	0.054	0.583	3.60571604335693e-05
LINC01250	1.88941660662355e-09	-0.873307583138854	0.023	0.594	4.20168464980945e-05
LINC01122	2.7844149303977e-09	-1.38110305985401	0.084	0.768	6.19198192221841e-05
MUC20-OT1	2.84188650279147e-09	-1.1136655754085	0.095	0.868	6.31978720490768e-05
LINC02389	3.40089439072631e-09	-1.03005717243574	0.041	0.672	7.56290894609716e-05
FAM182B	3.40089439072631e-09	-0.900578710873484	0.05	0.754	7.56290894609716e-05
DANT2	7.33915863050617e-09	-1.82852614039545	0.108	0.894	0.000163208209625196
LINC01322	8.70907228221085e-09	-1.14261397165272	0.033	0.697	0.000193672349411805
LINC00461	8.70907228221085e-09	-0.883608802590691	0.047	0.724	0.000193672349411805
LINC02256	8.70907228221085e-09	-0.532402734867306	0.092	0.739	0.000193672349411805
PWRN1	9.33291767899204e-09	-0.597532191537348	0.159	0.834	0.000207545423345425
KCNQ1OT1	1.04636685064425e-08	-0.979751731265515	0.134	0.842	0.000232691060246268
LINC00623	1.09842065043074e-08	-0.979653855010544	0.068	0.812	0.000244266784242787
LINC00662	2.54779403112499e-08	-0.234098355937003	0.07	0.586	0.000566578436641575
JPX	3.79014980466567e-08	-0.710345205536367	0.186	0.878	0.000842853513561552
FRG1-DT	7.64157789090005e-08	-0.349769604810102	0.023	0.435	0.00169933409137835
LINC01004	7.64157789090005e-08	-0.0884676864436562	0.06	0.481	0.00169933409137835
HCG17	9.30420413953345e-08	-0.538639662725435	0.092	0.739	0.00206906891654945
LINC00882	1.08792536638412e-07	-1.05712530867341	0.098	0.812	0.00241932842976501
LINC02398	1.50061373956865e-07	-0.517602922762139	0.012	0.39	0.00333706483405278
MIR181A2HG	1.82858057298414e-07	-0.323692313464143	0.028	0.401	0.00406639747820213
LINC02231	1.82858057298414e-07	-0.703433193007496	0.02	0.49	0.00406639747820213
GMDS-DT	3.80961707693019e-07	-0.797574557027582	0.101	0.727	0.00847182645567736
FTX	4.58807639028517e-07	-1.65059199033953	0.416	0.982	0.0102029642767162
TTTY14	5.99264882630368e-07	-1.57288752470888	0.1	0.684	0.0133264524599341
PVT1	6.89078880464392e-07	-0.359538719572081	0.046	0.462	0.0153237361437672
LINC01252	8.66156871866583e-07	-0.447468540645571	0.029	0.487	0.0192615965165691
SMCR5	8.66156871866583e-07	-0.493185173630238	0.016	0.439	0.0192615965165691
LINC01284	9.87244716315067e-07	-0.456542058122647	0.014	0.415	0.0219543480014145
TTTY10	9.87244716315067e-07	-0.407027266852599	0.03	0.408	0.0219543480014145
LINC00486	1.36446636179651e-06	-1.02944708227873	0.165	0.896	0.0303430029536307
PHF1	1.55157948540805e-06	-0.244276599151969	0.044	0.483	0.0345040245965041
MIR137HG	1.6207020933456e-06	-1.36555240533487	0.07	0.714	0.0360411731518194
CPEB2-DT	1.95769813106977e-06	-0.307242968295749	0.014	0.318	0.0435352910387296
TH2LCRR	2.23006582193198e-06	-0.271165080703952	0.015	0.348	0.0495922037481234
LINC01470	2.23006582193198e-06	-0.484045263088349	0.026	0.465	0.0495922037481234
LINC00534	2.23006582193198e-06	-0.350894642204591	0.015	0.329	0.0495922037481234
CASC2	2.23006582193198e-06	-0.206288602333432	0.032	0.325	0.0495922037481234
BMS1P14	4.34244255505637e-06	-0.37439190661208	0.022	0.425	0.0965672375393437
LINC00240	4.94745519189797e-06	-0.154769262113019	0.035	0.35	0.110021508557427
FAM66B	4.94745519189797e-06	-0.224464873406742	0.017	0.362	0.110021508557427
RFPL1S	7.41899663895785e-06	-0.401299868860951	0.052	0.583	0.164983647257145
FAM157C	9.45799668066567e-06	-0.196331537492534	0.047	0.469	0.210326930184643
MIR4435-2HG	1.07865518125912e-05	-0.373183327345083	0.057	0.409	0.239871339208402
FAM153B	1.07865518125912e-05	-0.527312742586692	0.015	0.453	0.239871339208402
LINC00665	1.07865518125912e-05	-0.272786209364689	0.018	0.385	0.239871339208402
GLIDR	1.57695653749809e-05	-0.011408437642094	0.063	0.41	0.350683594808824
LINC01572	1.57695653749809e-05	-0.455750532229748	0.071	0.581	0.350683594808824
MIR9-3HG	2.02385205309764e-05	-0.332556426802985	0.011	0.353	0.450064219567853
LINC01725	2.31255573993054e-05	-0.399017584803953	0.023	0.329	0.514266145445754
LINC00624	2.31255573993054e-05	-0.295742843396175	0.014	0.321	0.514266145445754
PWRN4	2.31255573993054e-05	-0.233118221075452	0.011	0.259	0.514266145445754
DUBR	2.57334327044564e-05	-0.153665849232088	0.089	0.565	0.572260076481702
LINC00290	4.2570800839254e-05	-0.305568776045129	0.015	0.253	0.946689469063331
LINC02223	4.2570800839254e-05	-0.525358086840041	0.009	0.305	0.946689469063331
SPANXA2-OT1	4.2570800839254e-05	-0.19649389474257	0.023	0.319	0.946689469063331
LINC02250	4.87857251902363e-05	-0.318421096611318	0.011	0.308	1
MIR762HG	4.87857251902363e-05	-0.20898083096359	0.017	0.298	1
SNHG22	4.87857251902363e-05	-0.137569861687535	0.022	0.304	1
LINC00342	0.0001013398780178	-0.134368834018261	0.021	0.299	1
DRAIC	0.0001013398780178	-0.206264161310344	0.011	0.232	1
LINC00310	0.0001013398780178	-0.208240459085857	0.008	0.229	1
MALAT1	0.000111803400746596	-0.738674819378674	0.995	1	1
NORAD	0.000147568394534805	-0.135567142378215	0.216	0.807	1
LINC01632	0.00017931066830306	-0.153657133230682	0.04	0.294	1
PCA3	0.00017931066830306	0.118608475365787	0.068	0.285	1
MIR34AHG	0.000207429481563962	-0.40085846075031	0.034	0.368	1
LINC00903	0.000207429481563962	-0.301355305008619	0.012	0.308	1
LINC00407	0.000207429481563962	-0.299641088729927	0.009	0.341	1
LINC01567	0.000207429481563962	-0.334640543829833	0.018	0.361	1
LHX1-DT	0.000207429481563962	-0.368068107280261	0.014	0.247	1
LINC00667	0.000207429481563962	0.039664948013881	0.032	0.239	1
LINC00907	0.000269250313474766	-0.21167134575893	0.035	0.302	1
LINC01505	0.00032601828937039	-0.0726320072537787	0.153	0.566	1
LINC02241	0.000354870010309871	-0.0632092739278802	0.064	0.498	1
LINC01376	0.000359469168524741	-0.1319850875652	0.026	0.288	1
LINC00630	0.000372079667623113	-0.408354082259915	0.028	0.49	1
LINC01772	0.000418702477872843	-0.0943193532536561	0.005	0.121	1
LINC02576	0.000418702477872843	-0.153415259650059	0.008	0.221	1
LINC01798	0.000418702477872843	-0.479046569607545	0.012	0.244	1
CYTOR	0.000418702477872843	-0.0673650531010317	0.032	0.223	1
LINC00265	0.000418702477872843	-0.222382902232908	0.017	0.309	1
LY6E-DT	0.000418702477872843	-0.168169366335765	0.005	0.217	1
LINC02306	0.000418702477872843	-0.232927651411185	0.011	0.157	1
CCDC144NL	0.000418702477872843	-0.330051584505028	0.013	0.302	1
LINC01902	0.000418702477872843	-0.162781012857531	0.014	0.239	1
ZFAS1	0.000418702477872843	-0.0297666663531074	0.044	0.328	1
DPH6-DT	0.000524506217078292	-0.215940546596316	0.028	0.307	1
MIRLET7BHG	0.000569387581715946	-0.203606884210904	0.053	0.505	1
MAP3K14	0.000645119244703395	-0.114493172636631	0.043	0.41	1
LINC00504	0.000673325990922229	-0.335436915302994	0.013	0.278	1
SNHG7	0.000703518152519676	0.197079191838842	0.082	0.338	1
MRPS30-DT	0.000710007477759517	-0.00136979419941508	0.047	0.324	1
MAPK4	0.000732019314497138	-0.649693607069732	0.061	0.493	1
HAGLR	0.000834192019787575	-0.0434612023543558	0.019	0.178	1
LINC02018	0.000834192019787575	-0.135993003457392	0.008	0.212	1
LINC00685	0.000834192019787575	-0.214943105991113	0.023	0.313	1
FAM95B1	0.000834192019787575	-0.21842192886667	0.012	0.291	1
EIF3J-DT	0.000834192019787575	-0.110910966018687	0.027	0.291	1
LINC01630	0.000834192019787575	0.0620002220814935	0.05	0.173	1
LINC00159	0.000834192019787575	-0.196369418916485	0.014	0.22	1
LINC00276	0.00138253729469794	-0.373486869305586	0.013	0.305	1
LINC01473	0.00138253729469794	-0.160700236851308	0.029	0.332	1
MIR99AHG	0.00138255300151159	-0.516728587239428	0.387	0.925	1
LINC01362	0.00164205221452299	-0.294251287621799	0.015	0.318	1
LINC01776	0.00164205221452299	-0.345389798486709	0.008	0.224	1
LINC02112	0.00164205221452299	-0.158847448316505	0.011	0.176	1
HOTAIRM1	0.00164205221452299	-0.0411251352910328	0.029	0.249	1
DNAJC3-DT	0.00164205221452299	-0.0840584864041012	0.015	0.19	1
CAPN15	0.00164205221452299	-0.27059295437991	0.014	0.278	1
ZNF286B	0.00164205221452299	-0.114448262967385	0.011	0.17	1
LINC01535	0.00164205221452299	-0.115091135956474	0.016	0.253	1
LINC00970	0.00265572921040115	-0.496184194386453	0.015	0.338	1
SNHG8	0.00265572921040115	0.0308841476461903	0.029	0.137	1
MIR646HG	0.00267651384179796	-0.560594188046637	0.053	0.374	1
LINC01828	0.00319729813901703	-0.224532918094076	0.007	0.171	1
LINC01829	0.00319729813901703	-0.0577773603780051	0.007	0.101	1
XACT	0.00319729813901703	-0.404266185924776	0.02	0.234	1
FAM66A	0.00319729813901703	-0.19762041017014	0.008	0.262	1
GAS1RR	0.00319729813901703	-0.132059388764989	0.011	0.176	1
LINC01001	0.00319729813901703	-0.174547490403654	0.011	0.227	1
MEG9	0.00319729813901703	-0.304781023928364	0.017	0.348	1
LINC01193	0.00319729813901703	-0.191416350492143	0.005	0.15	1
MIATNB	0.00319729813901703	-0.0394129966853909	0.027	0.256	1
APTR	0.00352131248698045	-0.0465259077158604	0.029	0.273	1
MIR2052HG	0.00429105766572054	-0.502528754850531	0.046	0.445	1
LINC00839	0.0050359575179741	0.178156734680309	0.059	0.224	1
LINC02193	0.0050359575179741	-0.106216630884334	0.014	0.222	1
LINC01106	0.00616722969113724	-0.0634130701926376	0.011	0.139	1
LINC01090	0.00616722969113724	-0.218191367510223	0.011	0.227	1
LINC02082	0.00616722969113724	-0.237379736767314	0.005	0.168	1
SNHG27	0.00616722969113724	-0.0981737774782099	0.008	0.144	1
LINC02427	0.00616722969113724	0.0181254995819688	0.016	0.138	1
LINC02196	0.00616722969113724	-0.0855721316469744	0.007	0.121	1
LINC02202	0.00616722969113724	-0.138499059040539	0.002	0.133	1
LINC01013	0.00616722969113724	-0.0988750851459766	0.005	0.1	1
SNHG21	0.00616722969113724	-0.0289222214106926	0.008	0.119	1
LINC01586	0.00616722969113724	-0.121887637640492	0.006	0.147	1
LINC02136	0.00616722969113724	-0.104720958880683	0.001	0.126	1
OLMALINC	0.00643926535460309	0.24469170475981	0.058	0.235	1
DLEU2	0.00816574772370826	0.803419530839497	0.201	0.447	1
LINC00923	0.00943395673128816	-0.291605286332088	0.011	0.223	1
LINC01182	0.0106455436472129	0.000499974093401911	0.031	0.226	1
ILF3-DT	0.0115974048067169	-0.0409264379954446	0.023	0.203	1
LRRC8C-DT	0.0118068538408286	0.0144678725041839	0.02	0.16	1
FALEC	0.0118068538408286	-0.117552047368341	0.003	0.139	1
NRIR	0.0118068538408286	-0.0651307196987951	0.008	0.135	1
LINC01793	0.0118068538408286	-0.0980580461520875	0.002	0.108	1
LINC01934	0.0118068538408286	-0.0818866658987755	0.005	0.109	1
LINC01099	0.0118068538408286	-0.0854535478159006	0.008	0.137	1
LMNB1-DT	0.0118068538408286	-0.119462287898957	0.006	0.131	1
CYP4F26P	0.0118068538408286	-0.105272114130547	0.003	0.15	1
LINC00987	0.0118068538408286	0.0444363512606448	0.017	0.121	1
LINC02341	0.0118068538408286	-0.0731023965635672	0.008	0.112	1
MIR4500HG	0.0118068538408286	-0.228254611059462	0.012	0.168	1
LINC02307	0.0118068538408286	-0.150162338527127	0.009	0.115	1
LINC01588	0.0118068538408286	-0.0718163177058641	0.005	0.113	1
SNHG25	0.0118068538408286	-0.0491009226959198	0.023	0.222	1
LINC01483	0.0118068538408286	-0.0845314640896834	0.007	0.128	1
MHENCR	0.0118068538408286	-0.036206611095418	0.007	0.106	1
OGFRP1	0.0118068538408286	-0.0921283604053428	0.006	0.125	1
LINC00158	0.0118068538408286	-0.130230368257386	0.006	0.161	1
MIR155HG	0.0118068538408286	-0.0801419141075259	0.004	0.13	1
LINC00886	0.0174732218977473	-0.141547748964601	0.023	0.279	1
LINC01277	0.0174732218977473	-0.291694728222327	0.011	0.314	1
LINC01285	0.0174732218977473	-0.0634935319271231	0.017	0.204	1
LINC00511	0.0177149465752953	-0.11922234631078	0.074	0.445	1
EBLN3P	0.0224762234370381	0.0544685397380424	0.05	0.268	1
LINC01355	0.0224936774541325	-0.00733085798264575	0.009	0.11	1
LINC00626	0.0224936774541325	-0.085462836442101	0.005	0.103	1
MIR3681HG	0.0224936774541325	0.0300099534114485	0.02	0.138	1
TUSC7	0.0224936774541325	-0.139768724691144	0.005	0.175	1
LINC02198	0.0224936774541325	-0.0880554316900284	0.006	0.119	1
LINC02060	0.0224936774541325	-0.069406790164209	0.005	0.11	1
LINC02240	0.0224936774541325	-0.0882903735934276	0.011	0.157	1
SERPINB9P1	0.0224936774541325	-0.101281207055173	0.009	0.136	1
NBAT1	0.0224936774541325	-0.133955820681448	0.004	0.144	1
LINC00106	0.0224936774541325	-0.0750691735607538	0.008	0.144	1
LINC01609	0.0224936774541325	-0.124872874582465	0.011	0.15	1
LINC02449	0.0224936774541325	-0.059371114024011	0.008	0.119	1
LINC02405	0.0224936774541325	-0.104163502131307	0.007	0.126	1
LINC02340	0.0224936774541325	-0.00215001270542514	0.032	0.228	1
LINC02086	0.0224936774541325	-0.123854298698134	0.005	0.117	1
ZNF236-DT	0.0224936774541325	-0.0235244006631044	0.014	0.177	1
LINC01896	0.0224936774541325	-0.0971172947771846	0.01	0.131	1
MIR193BHG	0.0359479076081261	-0.15942834653861	0.014	0.238	1
CRNDE	0.0359479076081261	0.073778437080686	0.054	0.255	1
LINC01389	0.0428145473601546	-0.0753455410734145	0.003	0.11	1
LINC01344	0.0428145473601546	-0.0969026425371005	0.007	0.102	1
LINC01830	0.0428145473601546	-0.208538271954917	0.006	0.148	1
LINC01102	0.0428145473601546	-0.0456630780042309	0.016	0.129	1
LINC01931	0.0428145473601546	-0.0961494213974827	0.004	0.113	1
LINC00877	0.0428145473601546	0.01434308876722	0.017	0.121	1
LINC02035	0.0428145473601546	-0.0691749660990498	0.004	0.12	1
NCK1-DT	0.0428145473601546	0.0430839414850567	0.02	0.12	1
LINC00578	0.0428145473601546	-0.094926211614092	0.002	0.109	1
SNHG15	0.0428145473601546	-0.011410104817773	0.015	0.137	1
CDR1	0.0428145473601546	-0.0153103041067287	0.011	0.105	1
LINC02055	0.0428145473601546	-0.054675538694741	0.012	0.126	1
LINC01242	0.0428145473601546	-0.0654782312117139	0.005	0.113	1
LINC01435	0.0428145473601546	-0.128702131536906	0.005	0.13	1
LINC01579	0.0428145473601546	-0.102107449042542	0.007	0.106	1
LINC02166	0.0428145473601546	-0.117403210526872	0.002	0.121	1
RNFT1-DT	0.0428145473601546	-0.0849276710318343	0.004	0.101	1
OSER1-DT	0.0428145473601546	0.048349163336899	0.023	0.116	1
LINC01429	0.0428145473601546	-0.0840618549589856	0.003	0.102	1
MIR7-3HG	0.0428145473601546	-0.0710215850848569	0.005	0.11	1
LINC01637	0.0428145473601546	-0.0609845396827543	0.005	0.106	1
LINC01411	0.0555966925590132	-0.147836098014812	0.013	0.125	1
LINC00862	0.0581519104534648	-0.0288577481752141	0.02	0.178	1
CTBP1-DT	0.0581519104534648	-0.06584728777771	0.012	0.159	1
MALINC1	0.0581519104534648	-0.0656081850826443	0.013	0.147	1
ITGB1-DT	0.0581519104534648	-0.052865744930257	0.007	0.102	1
MIR4713HG	0.0581519104534648	-0.0547205863875183	0.007	0.104	1
LINC01301	0.0618480414280103	-0.101007238673567	0.011	0.175	1
LINC01266	0.0621765558927712	-0.106305354218059	0.041	0.224	1
FLVCR1-DT	0.0819636698799235	-0.0404051560059532	0.011	0.111	1
LINC01494	0.0819636698799235	-0.12154358293923	0.002	0.118	1
LINC01811	0.0819636698799235	-0.342341184342493	0.007	0.192	1
LINC01091	0.0819636698799235	-0.112075492215477	0.005	0.123	1
LINC01060	0.0819636698799235	-0.0969313097661746	0.011	0.149	1
LINC01948	0.0819636698799235	-0.114098753394419	0.003	0.134	1
HCG25	0.0819636698799235	-0.0855535636253249	0.005	0.111	1
LINC00858	0.0819636698799235	-0.0886761785479995	0.004	0.124	1
LINC00871	0.0819636698799235	-0.0990122434302186	0.007	0.125	1
LINC00470	0.0819636698799235	-0.110923865130566	0.008	0.108	1
PSMB1	0.0881247967832356	1.12654783691439	0.258	0.431	1
LINC02197	0.100608205734036	-0.0232712361536212	0.025	0.179	1
LINC01608	0.104719857883411	0.554754772472706	0.085	0.105	1
PCAT1	0.104719857883411	-0.208012705508173	0.018	0.239	1
SNHG9	0.104719857883411	0.15556604523643	0.038	0.173	1
LINC01695	0.104719857883411	-0.07728460670654	0.007	0.108	1
SNHG12	0.159918138822782	-0.0488811728333277	0.013	0.166	1
LINC00539	0.159918138822782	-0.0668272413817101	0.007	0.112	1
LINC02381	0.179714305901704	-0.102952882282174	0.017	0.21	1
LINC00571	0.187269002491567	-0.0622469934629189	0.007	0.111	1
CCDC26	0.222129149140288	0.27036582472349	0.077	0.281	1
NEAT1	0.244502195593434	1.1358785007019	0.554	0.825	1
PTCSC3	0.247844562568229	-0.113810386662718	0.018	0.15	1
MIR4300HG	0.325313045122446	0.215008895200409	0.071	0.234	1
GOLGA8M	0.329560259960621	-0.0602868131986287	0.008	0.125	1
LINC02343	0.371018216498984	0.233082411861076	0.066	0.193	1
MIR4527HG	0.375756377374199	0.0406100590281725	0.035	0.141	1
MIR181A1HG	0.393673255875491	0.651979692297358	0.163	0.367	1
LINC00639	0.426309830389086	0.590146136799936	0.09	0.11	1
SMIM10L1	0.454469190853446	0.290746227266531	0.068	0.191	1
LINC00299	0.464585001278035	0.0482142588033632	0.033	0.17	1
XIST	0.49101396609326	-0.273784282974629	0.137	0.248	1
CERNA1	0.588629457052279	-0.0208281419830893	0.011	0.11	1
MIR22HG	0.588629457052279	0.0861461837418747	0.03	0.121	1
LINC01088	0.690166825824644	0.673537548691226	0.15	0.358	1
LINC00609	0.836163269197605	0.575883514574928	0.232	0.368	1
LINC02328	0.932833811367707	0.287786114304263	0.047	0.103	1
LINC01170	0.994023821723052	0.661420228744048	0.122	0.207	1
MEIOB	1	-0.0671026948650708	0.005	0.1	1
