## Supplemental Table S8 for "Human motor neurons are rare and can be transcriptomically divided into known subtypes"

### Sheet: Sheet1
* Add 1X RNAse inhibitor to all final buffers on sequencing days (not included in recipes below)
Low sucrose buffer
Reagent	Final concentration	Amount for 50 mL
1 M Sucrose	0.32 M	16 mL
1 M HEPES pH 8.0	10 mM	500 μL
1 M CaCl2	5 mM	250 μL
1 M Mg(CH3COO)2	3 mM	150 μL
0.5 M EDTA	0.1 mM	10 μL
20% Triton X-100	0.0005	125 μL
1 M DTT	1 mM	50 μL
100× PIC (Protease Inhibitor Cocktail)	1X	500 μL
Ultra pure water		32.415 mL
Dilution solution
Reagent	Final concentration	Amount for 50 mL
1 M KCl	150 mM	7.5 mL
1 M MgCl2	30 mM	1.5 mL
1 М Tris-HCl pH 7.4	120 mM	6 mL
Ultra pure water		35 mL
Resuspension solution
Reagent	Final concentration	Amount for 50 mL
1 M Sucrose	250 mM	4 mL
1 M KCl	25 mM	1.25 mL
1 M MgCl2	5 mM	0.25 mL
1 М Tris-HCl pH 7.4	20 mM	1 mL
Ultra pure water		43.5 mL
50% iodixanol solution
Reagent	Final concentration	Amount for 6 mL
OptiPrepTM Density Gradient Medium (60% iodixanol)	50% iodixanol	5 mL
Dilution solution		1 mL
25% iodixanol solution
Reagent	Final concentration	Amount for 5 mL
50% iodixanol solution	25% iodixanol	2.5 mL
Resuspension solution		2.5 mL
29% iodixanol solution
Reagent	Final concentration	Amount for 5 mL
50% iodixanol solution	29% iodixanol	2.9 mL
Resuspension solution		2.1 mL
FANS Buffer
Reagent	Final concentration	Amount for 1 mL
10% BSA in PBS	1% BSA	100 uL
1X PBS		900 uL
